# Neuropathologically-directed profiling of *PRNP* somatic and germline variants in sporadic human prion disease

**DOI:** 10.1101/2024.06.25.600668

**Authors:** Gannon A. McDonough, Yuchen Cheng, Katherine Morillo, Ryan N. Doan, Connor J. Kenny, Aaron Foutz, Chae Kim, Mark L. Cohen, Brian S. Appleby, Christopher A. Walsh, Jiri G. Safar, August Yue Huang, Michael B. Miller

**Author notes:** Correspondence and requests for materials should be addressed to senior authors M.B.M. and A.Y.H. These authors contributed equally (Gannon A. McDonough, Yuchen Cheng).

## Abstract

Creutzfeldt-Jakob Disease (CJD), the most common human prion disease, is associated with pathologic misfolding of the prion protein (PrP), encoded by the *PRNP* gene. Of human prion disease cases, ∼1% were transmitted by misfolded PrP, ∼15% are inherited, and ∼85% are sporadic (sCJD). While familial cases are inherited through germline mutations in *PRNP*, the cause of sCJD is unknown. Somatic mutations have been hypothesized as a cause of sCJD, and recent studies have revealed that somatic mutations accumulate in neurons during aging. To investigate the hypothesis that somatic mutations in *PRNP* may underlie sCJD, we performed deep DNA sequencing of *PRNP* in 205 sCJD cases and 170 age-matched non-disease controls. We included 5 cases of Heidenhain variant sporadic CJD (H-sCJD), where visual symptomatology and neuropathology implicate focal initiation of prion formation, and examined multiple regions across the brain including in the affected occipital cortex. We employed Multiple Independent Primer PCR Sequencing (MIPP-Seq) with a median depth of >5,000X across the *PRNP* coding region and analyzed for variants using MosaicHunter. An allele mixing experiment showed positive detection of variants in bulk DNA at a variant allele fraction (VAF) as low as 0.2%. We observed multiple polymorphic germline variants among individuals in our cohort. However, we did not identify bona fide somatic variants in sCJD, including across multiple affected regions in H-sCJD, nor in control individuals. Beyond our stringent variant-identification pipeline, we also analyzed VAFs from raw sequencing data, and observed no evidence of prion disease enrichment for the known germline pathogenic variants P102L, D178N, and E200K. The lack of *PRNP* pathogenic somatic mutations in H-sCJD or the broader cohort of sCJD suggests that clonal somatic mutations may not play a major role in sporadic prion disease. With H-sCJD representing a focal presentation of neurodegeneration, this serves as a test of the potential role of clonal somatic mutations in genes known to cause familial neurodegeneration.
