## Supplemental Table 2 for "Neuropathologically-directed profiling of *PRNP* somatic and germline variants in sporadic human prion disease"

### Sheet: Sheet1
Amplicon	Forward Primer Sequence	Forward Primer Genomic Start Site	Forward Primer Tm (°C)	Reverse Primer Sequence	Reverse Primer Genomic Start Site	Reverse Primer Tm (°C)
PRNP02	TGGGACTCTGACGTTCTCCT	20:4679824	59.8	TGAGGTGGGTAGCGGTTG	20:4680021	60.7
PRNP03	CCTCTTCATTTTGCAGAGCAG	20:4679841	60.1	TTTGGCTTACTCGGCTTGTT	20:4680183	59.9
PRNP04	GCTGGATGCTGGTTCTCTTT	20:4679883	59.4	CGGCTTGTTCCACTGACTG	20:4680172	60.4
PRNP05	GAGTGACCTGGGCCTCTG	20:4679914	59.3	TGCTTCATGTTGGTTTTTGG	20:4680198	59.6
PRNP06	CAACCGCTACCCACCTCA	20:4680004	60.7	AATGTATGATGGGCCTGCTC	20:4680287	59.9
PRNP07	GCTGGGGTCAAGGAGGTG	20:4680129	61.7	ACGCAGTCGTGCACAAAGT	20:4680405	60.5
PRNP08	ACCCACAGTCAGTGGAACAAG	20:4680149	60.1	GTGCTGCTTGATTGTGATATTGA	20:4680427	60.2
PRNP09	CAAGCCGAGTAAGCCAAAAA	20:4680166	60.4	CCCTTGGTGGTTGTGGTG	20:4680450	60.8
PRNP10	CTACAGGCCCATGGATGAGT	20:4680352	60	TCCTCATCCCACTATCAGGAA	20:4680631	59.5
PRNP11	ACAACTTTGTGCACGACTGC	20:4680384	60	AGATGGTGAAAACAGGAAGACC	20:4680654	59.5
PRNP12	CACAATCAAGCAGCACACG	20:4680412	60	TCCCTCAAGCTGGAAAAAGA	20:4680680	59.9
